# Valence and salience encoding by parallel circuits from the paraventricular thalamus to the nucleus accumbens

**DOI:** 10.1101/2023.07.03.547570

**Authors:** Jean K. Rivera-Irizarry, Peter U. Hámor, Sydney A. Rowson, Joseph Asfouri, Dezhi Liu, Lia J. Zallar, Aaron F. Garcia, Mary Jane Skelly, Kristen E. Pleil

## Abstract

The anterior and posterior subregions of the paraventricular thalamus (aPVT and pPVT, respectively) play unique roles in learned behaviors, from fear conditioning to alcohol/drug intake, potentially through differentially organized projections to limbic brain regions including the nucleus accumbens medial shell (mNAcSh). Here, we found that the aPVT projects broadly to the mNAcSh and that the aPVT-mNAcSh circuit encodes positive valence, such that *in vivo* manipulations of the circuit modulated both innately programmed and learned behavioral responses to positively and negatively valenced stimuli, particularly in females. Further, the endogenous activity of aPVT presynaptic terminals in the mNAcSh was greater in response to positively than negatively valenced stimuli, and the probability of synaptic glutamate release from aPVT neurons in the mNAcSh was higher in females than males. In contrast, we found that the pPVT-mNAcSh circuit encodes stimulus salience regardless of valence. While pPVT-mNAcSh circuit inhibition suppressed behavioral responses in both sexes, circuit activation increased behavioral responses to stimuli only in males. Our results point to circuit-specific stimulus feature encoding by parallel PVT-mNAcSh circuits that have sex-dependent biases in organization and function.

---

Performing the most appropriate behavior in response to an environmental stimulus is a core feature of adaptive behavior, and this action requires accurate assessment and integration of stimulus salience and valence^1–7^. Plasticity in circuits encoding these stimulus features may contribute to maladaptive behaviors such as aberrant hedonic value attribution or anhedonia^2, 7–9^, phenotypes commonly expressed across neuropsychiatric diseases including alcohol/substance use and affective disorders^7–12^. Males and females are differentially susceptible to these diseases^13–18^, and they exhibit both basic and disease-associated differences in reward and aversion behaviors that may be due to sex-dependent circuit organization and function^13, 16, 19–24^. The paraventricular nucleus of the thalamus (PVT) is a midline thalamic brain region highly interconnected with the limbic system via glutamatergic projection neurons that regulates a myriad of stress and reward-related behaviors from natural and drug reward seeking to conditioned fear^25–36^, and recent evidence suggests that sex-dependent function of excitatory PVT circuits plays a role in behavioral sex differences^24^.

The PVT participates in guiding the motivated behavioral responses to positively and negatively valenced conditioned stimuli^25–27, 29, 37^, including when these are in direct conflict^5, 6^. Studies (almost exclusively in males) show that the glutamatergic projection from the PVT to the nucleus accumbens (NAc), particularly the medial shell subregion (mNAcSh), may be a primary circuit hub for these roles; however, they provide conflicting evidence regarding the role of the PVT-NAc circuit in regulating behavior, with some showing the activity of this circuit promotes natural and drug reward-seeking behaviors, while others show it is aversive, involved in fear, or negatively associated with appetitive reward behavior^5, 6, 25, 26, 29, 35, 38–40^. These seemingly contradictory findings for the PVT-NAc circuit’s roles in learned behaviors may be related to the unique functions and circuit organization of the anterior vs. posterior PVT (aPVT and pPVT, respectively)^5, 6, 34, 40^. The aPVT has generally been shown to be involved in natural and drug reward-related behaviors while the pPVT is involved in aversive behaviors, fear conditioning, and chronic stress^29, 41^. However, neurons in both the aPVT and pPVT respond to positively and negatively valenced stimuli and their cues during conditioning^5, 6, 32, 34^ and display unique combinatorial responses to these stimuli depending on their valence and salience^5, 6, 32, 34^.

Given that glutamatergic synaptic transmission in the mNAcSh modulates both reward and aversion behaviors^42, 43^, we posited that the aPVT and pPVT provide specifically organized synaptic inputs to the mNAcSh to encode valence and salience information required for adaptive behavioral responses to both appetitive and aversive environmental stimuli. Using anatomical tracing, slice electrophysiology, and *in vivo* chemogenetic manipulations and biosensor imaging during behavior, here we show that parallel PVT-mNAcSh circuits are essential for behavioral responses to salient stimuli with positive and negative valence. We found that the aPVT-mNAcSh and pPVT projections to the mNAcSh participate in valence and salience encoding, respectively, playing essential, complementary roles in innately programmed behavioral responses to environmental stimuli; these functions further extend to behavioral responses to conditioned stimuli following associative learning. We further found that the organization and function of these PVT-mNAcSh circuits are more complex than previously appreciated, including notable sexual dimorphisms in the strength of synaptic connections and glutamatergic efficiency at aPVT-mNAcSh synapses and the necessity and sufficiency of aPVT- and pPVT-mNAcSh circuit activity to regulate stimulus encoding. These results have important implications for sex differences in adaptive behaviors and the circuits underlying them, and they resolve current ambiguity in the literature about the role of PVT-NAc circuitry in behavior.
