## Supplementary material for "Valence and salience encoding by parallel circuits from the paraventricular thalamus to the nucleus accumbens": Table S1

### Sheet: Sheet1
Table S1. Statistical details of all figures
Figure	number of samples	Statistical methods and values
1D	M: N = 4; F: N = 4	2xRM-ANOVA: sex (F1,6 = 0.76, P = 0.416), PVT Bregma coordinate (F5,30 = 5.25, **P = 0.001), interaction (F5,30 = 0.46, P = 0.802). Post hoc unpaired t-tests with Holm-Sidak corrections within sex between PVT coordinate (Females -0.35 vs -2.15 : t30 = 3.44, P = 0.023; all other comparisons: Ps > 0.05).
1E	M: N = 4; F: N = 4	2xRM-ANOVA: sex (F1,6 = 0.00, P > 0.999), PVT Bregma coordinate (F5,30 = 62.90, ****P < 0.0001), interaction (F5,30 = 0.20, P = 0.960). Post hoc unpaired t-tests with Holm-Sidak corrections within sex between PVT coordinate (Males: -0.35 vs all others: ***Ps < 0.001, -0.70 vs all others: ***Ps < 0.001; Females: -0.35 vs all others: ****Ps < 0.0001, -0.70 vs all others: *Ps < 0.05; all other compa…
2C	dorsal M: N = 4, n = 8 cells; ventral M: N = 4, n = 7 cells; dorsal F: N = 6, n = 12 cells (1 excl outlier); ventral F: N = 5, n=11 cells	2xANOVA: sex (F1,34 = 0.15, P = 0.699), mNAcSh subregion (F1,34 = 0.01, P = 0.936), interaction (F1,34 = 0.02, P = 0.903).
2D	M: N = 4, n = 7 pairs; F: N = 5, n = 10 pairs (1 outlier excl)	Unpaired t-test (t15 = 0.12, P = 0.907). One-sample t-tests (M: t6 = 0.042, P = 0.968; F: t9 = 0.13, P = 0.898).
2E	dorsal M: N = 4, n = 8 cells; ventral M: N = 4, n = 7 cells; dorsal F: N = 6, n = 12 cells (1 excl outlier); ventral F: N = 5, n=11 cells	2xANOVA: sex (F1,34 = 21.15, ****P < 0.0001), mNAcSh subregion (F1,34 = 0.45, P = 0.508), interaction (F1,34 = 0.001, P = 0.970). Post hoc t-tests with Holm-Sidak corrections between M and F within subregion (dorsal: t34 = 3.38, **P = 0.004; ventral: t34 = 3.14, **P = 0.004). One-sample t-tests (M dorsal: t7 = 3.90, ##P = 0.006; F dorsal: t11 = 0.14, P = 0.890; M ventral: t6 = 2.43, P = 0.051; F …
3D	CON: N = 12; DREADD: N = 11	2xRM-ANOVA: DREADD (F1,21 = 14.42, **P = 0.001), CNO dose (F2,42 = 7.31, **P = 0.001), interaction (F2,42 = 6.78, **P = 0.003). Post hoc unpaired t-tests with Holm-Sidak corrections between CON and DREADD within CNO dose (0: t63 = 0.14, P = 0.893; 50: t63 = 4.00, $$$P = 0.0005; 100: t63 = 4.01, $$$P = 0.0005).
3E	CON: N = 10; DREADD: N = 9	2xRM-ANOVA: DREADD (F1,17 = 41.69, ****P < 0.0001), CNO dose (P = 0.426), interaction (F2,34 = 16.74, ****P < 0.0001). Post hoc unpaired t-tests with Holm-Sidak corrections between CON and DREADD within CNO dose (0: t51 = 0.25, P = 0.805; 50: t51 = 6.18, $$$$P < 0.0001; 100: t51 = 6.57, $$$$P < 0.0001).
3G	CON: N = 12; DREADD: N = 11	2xRM-ANOVA: DREADD (F1,21 = 13.33, **P = 0.002), CNO (F1,21 = 6.40, *P = 0.020), interaction (F1,21 = 4.17, P = 0.054). Post hoc paired t-tests with Holm-Sidak corrections between vehicle and CON within group (CON: t21 = 0.35, P = 0.728; DREADD: t21 = 3.16, $$P = 0.009).
3H	CON: N = 10; DREADD: N = 9	2xRM-ANOVA: DREADD (F1,17 = 3.43, P = 0.081), CNO (F1,17 = 18.30, ***P = 0.0005), interaction (F1,17 = 18.58, ***P = 0.0005). Post hoc paired t-tests with Holm-Sidak corrections between vehicle and CON within group (CON: t17 = 0.02, P = 0.981; DREADD: t17 = 5.92, $$$$P < 0.0001).
3J	CON: N = 12; DREADD: N = 11	Acquisition: 2XRM-ANOVA: DREADD (F1,21 = 0.50, P = 0.487), tone (F6,126 = 126.7, P < 0.0001, not indicated), interaction (F6,126 = 0.87, P = 0.516). Context retrieval: unpaired t-test (t21 = 0.17, P = 0.866).
3K	CON: N = 10; DREADD: N = 9	Acquisition: 2XRM-ANOVA: DREADD (F1,17 = 13.03, **P = 0.002), tone (F6,102 = 79.55, P < 0.0001, not indicated), interaction (F6,102 = 4.22, ***P = 0.001). Post hoc unpaired t-tests with Holm-Sidak corrections between CON and DREADD for each tone (BL: t119 = 0.04, P = 0.972; 1: t119 = 0.73, P = 0.717; 2: t119 = 3.40, $$P = 0.006; 3: t119 = 4.484, $$$$P < 0.0001; 4: t119 = 3.15, $P = 0.010; 5: t119…
S3A	CON: N = 12; DREADD: N = 11	RM mixed effects analysis: DREADD (F1,21 = 12.25, **P = 0.002), session (F3,62 = 0.53, P = 0.662), interaction (F3,62 = 0.04, P = 0.991). Post hoc unpaired t-tests with Holm-Sidak corrections between CON and DREADD for each session (Ps > 0.05).
S3B	CON: N = 12; DREADD: N = 11	RM mixed effects analysis: DREADD (F1,21 = 10.37, **P = 0.004), session (F3,53 = 1.28, P = 0.291), interaction (F3,53 = 1.46, P = 0.235). Post hoc unpaired t-tests with Holm-Sidak corrections between CON and DREADD for each session (1: t74 = 1.58, P = 0.221; 2: t74 = 3.67, $$P = 0.002; 3: t74 = 2.65, $P = 0.029; 4: t74 = 0.82, P = 0.414).
S3C	CON: N = 12; DREADD: N = 11	2XRM-ANOVA: DREADD (F1,21 = 13.40, **P = 0.002), CNO concentration (F1,21 = 1.31, P = 0.380), interaction (F1,21 = 0.06, P = 0.803). Post hoc unpaired t-tests with Holm-Sidak corrections between CON and DREADD for each concentration (50 mg/ml: t42 = 3.40, $$P = 0.002; 100 mg/ml: t42 = 3.56, $$P = 0.002).
S3D	CON: N = 12; DREADD: N = 11	2XRM-ANOVA: DREADD (F1,21 = 0.31, P = 0.582), CNO concentration (F1,21 = 0.18, P = 0.676), interaction (F1,21 = 0.42, P = 0.524).
S3E	CON: N = 10; DREADD: N = 9	RM mixed effects analysis: DREADD (F1,17 = 26.05, ****P < 0.0001), session (F3,50 = 1.10, P = 0.360), interaction (F3,50 = 1.30, P = 0.285). Post hoc unpaired t-tests with Holm-Sidak corrections between CON and DREADD for each session (1: t67 = 4.47, $$$P = 0.0001; 2: t67 = 2.72, $P = 0.016; 3: t67 = 2.08, $P = 0.042; 4: t67 = 3.20, $$P = 0.006).
S3F	CON: N = 10; DREADD: N = 9	RM mixed effects analysis: DREADD (F1,17 = 41.12, ****P < 0.0001), session (F3,41 = 0.65, P = 0.586), interaction (F3,41 = 1.47, P = 0.238). Post hoc unpaired t-tests with Holm-Sidak corrections between CON and DREADD for each session (1: t58 = 3.63, $$P = 0.001; 2: t58 = 3.21, $$P = 0.002; 3: t58 = 5.38, $$$$P < 0.0001; 4: t58 = 3.87, $$$P = 0.001).
S3G	CON: N = 10; DREADD: N = 9	2XRM-ANOVA: DREADD (F1,17 = 5.70, *P = 0.029), CNO concentration (F1,17 = 3.39, P = 0.083), interaction (F1,17 = 4.26, P = 0.055). Post hoc unpaired t-tests with Holm-Sidak corrections between CON and DREADD for each concentration (50 mg/ml: t34 = 0.60, P = 0.550; 100 mg/ml: t34 = 3.15, $$P = 0.007).
S3H	CON: N = 10; DREADD: N = 9	2XRM-ANOVA: DREADD (F1,17 = 26.42, ****P < 0.0001), CNO concentration (F1,17 = 1.92, P = 0.184), interaction (F1,17 = 0.64, P = 0.433). Post hoc unpaired t-tests with Holm-Sidak corrections between CON and DREADD for each concentration (50 mg/ml: t34 = 3.81, $$$P = 0.001; 100 mg/ml: t34 = 4.71, $$$$P < 0.0001).
S4A	CON: N = 12; DREADD: N = 11	2XRM-ANOVA: DREADD (F1,21 = 3.05, P = 0.096), CNO (F1,21 = 0.38, P = 0.543), interaction (F1,21 = 6.61, P = 0.018). Post hoc unpaired t-tests with Holm-Sidak corrections between Veh and CNO (CON: t21 = 1.41, P = 0.173; DREADD: t21 = 2.21, P = 0.076).
S4B	CON: N = 12; DREADD: N = 11	2XRM-ANOVA: DREADD (F1,21 = 9.35, **P = 0.006), CNO (F1,21 = 7.33, *P = 0.013), interaction (F1,21 = 4.03, P = 0.058). Post hoc unpaired t-tests with Holm-Sidak between Veh and CNO (CON: t21 = 0.51, P = 0.618; DREADD: t21 = 3.26, **P = 0.007).
S4C	CON: N = 10; DREADD: N = 9	2XRM-ANOVA: DREADD (F1,17 = 4.70, *P = 0.045), CNO (F1,17 = 7.03, *P = 0.017), interaction (F1,17 = 16.65, ***P = 0.001). Post hoc unpaired t-tests with Holm-Sidak corrections between Veh and CNO (CON: t17 = 1.04, P = 0.314; DREADD: t17 = 4.64, ***P = 0.0005).
S4D	CON: N = 10; DREADD: N = 9	2XRM-ANOVA: DREADD (F1,17 = 0.18, P = 0.678), CNO (F1,17 = 13.26, **P = 0.002), interaction (F1,17 = 11.52, **P = 0.004). Post hoc unpaired t-tests with Holm-Sidak corrections between Veh and CNO (CON: t17 = 0.18, P = 0.859; DREADD: t17 = 4.85, ***P = 0.0003).
S5A	CON: N = 12; DREADD: N = 10 (1 excl, air bubble)	2XRM-ANOVA: DREADD (F1,20 = 0.90, P = 0.354), CNO (F1,20 = 4.60, *P = 0.044), interaction (F1,20 = 8.48, **P = 0.009). Post hoc paired t-tests with Holm-Sidak corrections between Veh and CNO (CON: t20 = 0.57, P = 0.576; CNO: t20 = 3.42, **P = 0.005).
S5B	CON: N = 10; DREADD: N = 9	2XRM-ANOVA: DREADD (F1,17 = 4.37, P = 052), CNO (F1,17 = 6.06, *P = 0.025), interaction (F1,17 = 1.24, P = 0.282). Post hoc paired t-tests with Holm-Sidak corrections between Veh and CNO (CON: t17 = 0.98, P = 0.340; CNO: t17 = 2.46, *P = 0.049).
S5C	CON: N = 12; DREADD: N = 11	2XRM-ANOVA: DREADD (F1,21 = 0.002, P = 0.966), time (F3,63 = 6.02, **P = 0.001), interaction (F3,63 = 0.89, P = 0.451). Post hoc paired t-tests with Holm-Sidak corrections within group compared to baseline (CON, 1hr: t63 = 3.35, &&P = 0.004; all other comps P > 0.15).
S5D	CON: N = 10; DREADD: N = 9	2XRM-ANOVA: DREADD (F1,17 = 1.95, P = 0.180), time (F3,51 = 5.18, **P = 0.003), interaction (F3,51 = 0.28, P = 0.841). Post hoc paired t-tests with Holm-Sidak corrections within group compared to baseline (CON, 3hr: t51 = 2.56, &P = 0.040; all other comps P > 0.05).
4E	N = 6	2xRM mixed-effects model: odorant (F1,5 = 1.25, P = 0.315), presentation (F1,5 = 21.07, **P = 0.006), interaction (F1,3 = 14.32, *P = 0.032). Post hoc t-tests with Holm-Sidak corrections between odorants within pres (pres 1: t4 = 2.33, P = 0.080; SS: t4 = 4.40, *P = 0.023) and between pres within odorant (TMT: t5 = 5.00, **P = 0.008; PB: t4 = 0.96, P = 0.391).
S6C	N = 6	2xRM mixed-effects model: odorant (F2,10 = 20.99, ***P = 0.0003), channel (F1,5 = 13.33, #P = 0.015), interaction (F2,8 = 24.90, $$$P = 0.0004). Post hoc t-tests with Holm-Sidak corrections between odorants within channel (465 nm: H2O vs TMT (t18 = 8.69, ****P < 0.0001), H2O vs. PB ( t18 = 6.77, ****P < 0.0001), TMT vs. PB (t18 = 1.39, P = 0.181; 405 nm: all Ps > 0.15) and between channels within…
S6F	N = 6	2xRM mixed-effects model: odorant (F2,10 = 12.51, **P = 0.002), channel (F1,5 = 3.73, P = 0.111), interaction (F2,8 = 3.20, P = 0.095). Post hoc t-tests with Holm-Sidak corrections between odorants within channel (465 nm: H2O vs TMT (t18 = 1.96, P = 0.066), H2O vs. PB ( t18 = 5.33, ***P = 0.0001), TMT vs. PB (t18 = 3.46, **P = 0.006; 405 nm: all Ps > 0.30) and between channels within odorant (TMT…
5C	dorsal: N = 6 M, 9 cells; N = 4 F, 9 cells; ventral: N = 6 M, 12 cells; N = 4 F, 8 cells	2xANOVA: sex (F1,34 = 0.02, P = 0.900), mNAcSh subregion (F1,34 = 12.36, **P = 0.001), interaction (F1,34 = 5.59, *P = 0.024). Post hoc unpaired t-tests with Holm-Sidak corrections between subregion within sex (M: t34 = 0.86, P = 0.398; F: t34 = 3.97, ***P = 0.001).
5D	N = 6 M, 8 pairs; 4 F, 8 pairs	Unpaired t-test (t14 = 2.18, *P = 0.047). One-sample t-tests (M: t7 = 1.07, P = 0.319; F: t7 = 4.00, ##P = 0.005).
5E	dorsal: N = 6 M, 7 cells; N = 4 F, 9 cells; ventral: N = 6 M, 12 cells; N = 4 F, 7 cells	2xANOVA: sex (F1,31 = 0.03, P = 0.873), mNAcSh subregion (F1,31 = 0.77, P = 0.388), interaction (F1,31 = 0.001, P = 0.978). One-sample t-tests (M dorsal: t7 = 1.34, P = 0.228; F dorsal: t9 = 1.66, P = 0.135; M ventral: t12 = 0.99, P = 0.342; F ventral: t7 = 1.12, P = 0.304).
6D	N = 8 CON M, 8 DREADD M (1 miss excl); 8 CON F, 9 DREADD F	M: 2XRM-ANOVA: DREADD (F1,14 = 10.58, **P = 0.006), CNO concentration (F2,28 = 0.01, P = 0.986), interaction (F2,28 = 7.87, **P = 0.002). Post hoc unpaired t-tests with Holm-Sidak corrections between CON and DREADD for each concentration (50 mg/ml: t42 = 2.56, $P = 0.028; 100 mg/ml: t42 = 4.65, $$$$P < 0.0001). F: 2XRM-ANOVA: DREADD (F1,15 = 1.50, P = 0.239), CNO concentration (F2,30 = 1.55, P = …
6F	N = 5 CON, 6 DREADD (1 miss)	2xRM-ANOVA: DREADD (F1,9 = 2.39, P = 0.157), odorant (F2,18 = 52.35, ****P < 0.0001), interaction (F2,18 = 6.50, **P = 0.008). Post hoc paired t-tests with Holm-Sidak corrections between water and odorants within group (CON: water vs. +: t18 = 3.21, **P = 0.001, water vs. -: t18 = 1.12, P = 0.277; DREADD: water vs. +: t18 = 7.60, ****P < 0.0001; water vs. -: t18 = 2.17, *P = 0.044) and unpaired t…
6H	N = 7 CON, 6 DREADD (1 miss)	3xRM-ANOVA: DREADD (F1,20 = 6.37, *P = 0.020), DREADD ligand (F1,20 = 0.02, P = 0.900), veh vs. ligand (F1,20 = 13.29, **P = 0.002), DREADD x ligand (F1,20 = 0.11, P = 0.742), DREADD x veh vs. ligand (F1,20 = 7.70, *P = 0.012), ligand x veh vs. ligand (F1,20 = 0.003, P = 0.955), DREADD x ligand x veh vs. ligand (F1,20 = 0.93, P = 0.347). Post hoc paired t-tests with Holm-Sidak corrections between…
6J	N = 5 CON, 5 DREADD (1 miss)	Acquisition: 2XRM-ANOVA: DREADD (F1,8 = 0.27, P = 0.617), tone (F6,48 = 54.29, P < 0.0001, not indicated), interaction (F6,48 = 2.17, P = 0.062). Context retrieval: Unpaired t-test (t8 = 3.00, *P = 0.017).
S9A	N = 8 CON, 8 DREADD (1 miss excl)	mixed effects analysis: DREADD (F1,14 = 5.12, *P = 0.040), session (F3,41 = 11.19, ****P < 0.0001), interaction (F3,41 = 3.25, *P = 0.031). Post hoc unpaired t-tests with Holm-Sidak corrections between CON and DREADD for each session (1: t55 = 0.41, P = 0.687; 2: t55 = 2.31, P = 0.068; 3: t55 = 2.45, P = 0.068; 4: t55 = 2.34, P = 0.068).
S9B	N = 8 CON, 8 DREADD (1 miss excl)	2XRM-ANOVA: DREADD (F1,14 = 14.45, **P = 0.002), session (F3,42 = 1.07, P = 0.373), interaction (F3,42 = 1.74, P = 0.174). Post hoc t-tests with Holm-Sidak corrections between CON and DREADD for each session (1: t56 = 2.39, $P = 0.040; 2: t56 = 4.12, $$$P = 0.001; 3: t56 = 1.59, P = 0.117; 4: t56 = 2.83, $P = 0.020).
S9C	N = 8 CON, 8 DREADD (1 miss excl)	2XRM-ANOVA: DREADD (F1,14 = 3.89, P = 0.069), CNO concentration (F1,14 = 3.31, P = 0.090), interaction (F1,14 = 0.50, P = 0.492).
S9D	N = 8 CON, 8 DREADD (1 miss excl)	2XRM-ANOVA: DREADD (F1,14 = 11.69, **P = 0.004), CNO concentration (F1,14 = 0.22, P = 0.646), interaction (F1,14 = 0.91, P = 0.355). Post hoc unpaired t-tests with Holm-Sidak corrections between CON and DREADD for each concentration (50 mg/ml: t28 = 2.88, $$P = 0.008; 100 mg/ml: t28 = 3.54, $$P = 0.003).
S9E	N = 8 CON, 9 DREADD	2XRM-ANOVA: DREADD (F1,15 = 0.37, P = 0.553), session (F3,45 = 2.15, P = 0.107), interaction (F3,45 = 0.84, P = 0.478).
S9F	N = 8 CON, 9 DREADD	2XRM-ANOVA: DREADD (F1,15 = 2.08, P = 0.170), session (F3,45 = 0.34, P = 0.800), interaction (F3,45 = 1.10, P = 0.360).
S9G	N = 8 CON, 9 DREADD	2XRM-ANOVA: DREADD (F1,15 = 1.52, P = 0.237), CNO concentration (F1,15 = 0.97, P = 0.341), interaction (F1,15 = 1.12, P = 0.307).
S9H	N = 8 CON, 9 DREADD	2XRM-ANOVA: DREADD (F1,15 = 0.003, P = 0.955), CNO concentration (F1,15 = 0.44, P = 0.517), interaction (F1,15 = 0.15, P = 0.706).
S10A	N = 8 CON, 8 DREADD (1 miss excl)	2XRM-ANOVA: DREADD (F1,14 = 4.61, *P = 0.050), tone (F6,84 = 103.9, P < 0.0001, not indicated), interaction (F6,84 = 1.99, P = 0.076). Post hoc unpaired t-tests with Holm-Sidak corrections between CON and DREADD for each tone (3: t98 = 2.76, $P = 0.048; all other tones: P > 0.10).
S10B	N = 8 CON, 8 DREADD (1 miss excl)	Context: Unpaired t-test between CON and eDREADD (t15 = 1.51, P = 0.152). Tones: 2XRM-ANOVA: DREADD (F1,14 = 0.35, P = 0.561), tone (F2,28 = 2.06, P = 0.147), interaction (F2,28 = 0.43, P = 0.657).
S10C	N = 8 CON, 8 DREADD (1 miss excl)	2XRM-ANOVA: DREADD (F1,14 = 0.15, P = 0.707), time (F3,42 = 12.68, ****P < 0.0001), interaction (F3,42 = 0.11, P = 0.951). Post hoc paired t-tests with Holm-Sidak corrections within group compared to baseline (CON, 1hr: t42 = 3.78, &&P = 0.002; DREADD, 1hr: t42 = 4.53, ###P = 0.002; all other comps P > 0.05).
S10D	N = 6 CON (2 excl, leaky bottle), 8 DREADD (1 miss excl)	2XRM-ANOVA: DREADD (F1,12 = 0.03, P = 0.872), CNO (F1,12 = 0.19, P = 0.670), interaction (F1,12 = 1.00, P = 0.337).
S10E	N = 6 CON (2 excl, BL freezing), 9 DREADD	2XRM-ANOVA: DREADD (F1,13 = 0.32, P = 0.584), tone (F6,78 = 95.58, P < 0.0001, not indicated), interaction (F6,78 = 1.38, P = 0.233).
S10F	N = 6 CON (2 excl, BL freezing), 9 DREADD	Context: Unpaired t-test between CON and eDREADD (t13 = 0.66, P = 0.523). Tones: 2XRM-ANOVA: DREADD (F1,13 = 0.19, P = 0.672), tone (F2,26 = 0.65, P = 0.645), interaction (F2,26 = 2.10, P = 0.143).
S10G	N = 8 CON, 9 DREADD	2XRM-ANOVA: DREADD (F1,15 = 0.08, P = 0.780), time (F3,45 = 6.24, **P = 0.001), interaction (F3,45 = 1.57, P = 0.211). Post hoc paired t-tests with Holm-Sidak corrections within group compared to baseline (CON, 1hr: t45 = 1.188, P = 0.243; 3hr: t45 = 3.08, &P = 0.011; 5hr: t45 = 2.48, &P = 0.033; DREADD, 1hr: t45 = 3.33, ###P = 0.005; 3hr: t45 = 2.53, #P = 0.030; 5hr: t45 = 2.09, &P = 0.042).
S10H	N = 7 CON (1 excl, leaky bottle), 9 DREADD	2XRM-ANOVA: DREADD (F1,14 = 0.83, P = 0.378), CNO (F1,14 = 0.24, P = 0.629), interaction (F1,14 = 3.57, P = 0.080).
S11B	N = 5 CON, 6 DREADD (1 miss)	Unpaired t-test between CON and eDREADD (t9 = 5.76, ***P = 0.0003).
S11C	N = 4 CON, 5 DREADD (1 miss)	Unpaired t-test between CON and eDREADD (t9 = 5.76, ***P = 0.0003).
S11E	N = 5 CON, 5 DREADD (1 miss)	2XRM-ANOVA: eDREADD (F1,8 = 0.62, P = 0.454), region (F7,56 = 7.04, P < 0.0001, not indicated), interaction (F7,56 = 0.76, P = 0.625). Post hoc unpaired t-tests with Holm-Sidak corrections comparing each region to ventral mNAcSh, with CON and eDREADD collapsed (mPFC (IL): t56 = 2.69, #P = 0.037; mPFC (PL): t56 = 3.43, ##P = 0.006; BLA: t56 = 4.30, ###P = 0.0004; CeA: t56 = 4.34, ###P = 0.0004; al…
S11F	N = 5 CON, 5 DREADD (1 miss)	2XRM-ANOVA: eDREADD (F1,8 = 46.37, ***P = 0.0001), region (F7,56 = 10.66, P < 0.0001, not indicated), interaction (F7,56 = 1.50, P = 0.188). Post hoc unpaired t-tests with Holm-Sidak corrections between CON and DREADD within each region (ventral mNAcSh: t64 = 3.53, **P = 0.005; mPFC (IL): t64 = 3.83, **P = 0.002; mPFC (PL): t64 = 4.85, ****P < 0.0001; all other regions: P > 0.05).
7C	N = 7 CON, 7 DREADD (1 excl bc lethargic)	2xRM-ANOVA: DREADD (F1,12 = 14.01, **P = 0.003), odorant (F2,24 = 24.42, ****P < 0.0001), interaction (F2,24 = 6.98, **P = 0.004). Post hoc paired t-tests with Holm-Sidak corrections between water and odorants within group (CON: water vs. +: t24 = 4.65, ***P = 0.0002, water vs. -: t24 = 2.21, *P = 0.037; DREADD: water vs. +: t24 = 0.39, P = 0.697; water vs. -: t24 = 3.38, **P = 0.005) and unpaire…
7D	N = 6 CON, 6 DREADD (1 excl bc lethargic; 1 accidentally not run)	2xRM-ANOVA: DREADD (F1,10 = 0.67, P = 0.431), odorant (F2,20 = 27.79, ****P < 0.0001), interaction (F2,20 = 1.51, P = 0.246). Post hoc paired t-tests with Holm-Sidak corrections between water and odorants within group (CON: water vs. +: t20 = 3.73, **P = 0.003, water vs. -: t20 = 2.50, *P = 0.021; DREADD: water vs. +: t20 = 1.46, P = 0.161; water vs. -: t20 = 2.85, *P = 0.020).
7E	N = 7 CON, 8 DREADD	2XRM-ANOVA: DREADD (F1,13 = 0.25, P = 0.626), CNO (F1,13 = 27.02, ***P = 0.0002), interaction (F1,13 = 27.91, ***P = 0.0001). Post hoc paired t-tests with Holm-Sidak corrections between Veh and CNO (CON: t13 = 0.06, P = 0.954; CNO: t13 = 7.67, ****P < 0.0001).
7F	N = 6 CON, 8 DREADD	2XRM-ANOVA: DREADD (F1,12 = 5.19, *P = 0.042), CNO (F1,12 = 5.84, *P = 0.033), interaction (F1,12 = 18.77, ***P = 0.001). Post hoc paired t-tests with Holm-Sidak corrections between Veh and CNO (CON: t12 = 1.27, P = 0.229; CNO: t12 = 5.16, ***P = 0.0005).
7G	N = 7 CON, 8 DREADD	Acquisition: 2XRM-ANOVA: DREADD (F1,13 = 0.08, P = 0.780), tone (F6,78 = 46.53, P < 0.0001, not indicated), interaction (F6,78 = 0.54, P = 0.776). Context retrieval: Unpaired t-test (t13 = 4.66, ***P = 0.0004).
7H	N = 5 CON, 8 DREADD (1 CON excl bc lethargic)	Acquisition: 2XRM-ANOVA: DREADD (F1,11 = 0.34, P = 0.572), tone (F6,66 = 59.01, P < 0.0001, not indicated), interaction (F6,66 = 0.38, P = 0.890). Context retrieval: Unpaired t-test (t11 = 3.78, **P = 0.003).
S13A	N = 7 CON, 7 DREADD (1 excl bc lethargic)	2xRM-ANOVA: DREADD (F1,12 = 8.30, *P = 0.014), odorant (F1,12 = 19.19, ***P = 0.001), interaction (F1,12 = 0.31, P = 0.586). Post hoc paired t-tests with Holm-Sidak corrections between odorants within group (CON: t12 = 3.49, P = 0.009, not indicated; DREADD: t12 = 2.70, P = 0.019, not indicated) and between CON and DREADD w/in odorant (+: t24 = 2.26, P = 0.065; -: t24 = 1.40, P = 0.176). One-samp…
S13B	N = 7 CON, 7 DREADD (1 excl bc lethargic)	2xRM-ANOVA: DREADD (F1,12 = 25.22, *P = 0.0003), odorant (F2,24 = 14.23, ****P < 0.0001), interaction (F2,24 = 4.45, *P = 0.023). Post hoc paired t-tests with Holm-Sidak corrections between water and odorants within group (CON: water vs. +: t24 = 0.32, P = 0.755, water vs. -: t24 = 3.99, **P = 0.001; DREADD: water vs. +: t24 = 3.05, **P = 0.006; water vs. -: t24 = 3.47, **P = 0.004) and between C…
S13C	N = 6 CON, 6 DREADD (1 excl bc lethargic; 1 accidentally not run)	2xRM-ANOVA: DREADD (F1,10 = 0.85, P = 0.378), odorant (F1,10 = 159.3 ****P < 0.0001), interaction (F1,10 = 1.76, P = 0.214). Post hoc paired t-tests with Holm-Sidak corrections between odorants within group (CON: t10 = 9.86, P < 0.0001, not indicated; DREADD: t10 = 7.99 P < 0.0001, not indicated) and between CON and DREADD w/in odorant (+: t20 = 1.37, P = 0.337; -: t20 = 0.33, P = 0.747). One-sam…
S13D	N = 6 CON, 6 DREADD (1 excl bc lethargic; 1 accidentally not run)	2xRM-ANOVA: DREADD (F1,10 = 14.46, **P = 0.004), odorant (F2,20 = 3.73, *P = 0.042), interaction (F2,20 = 2.18, P = 0.139). Post hoc paired t-tests with Holm-Sidak corrections between water and odorants within group (all Ps > 0.05) and between CON and DREADD w/in odorant (water: t30 = 1.82, P = 0.079; +: t30 = 4.17, $$$P = 0.001; -: t30 = 2.28, P = 0.060).
